# Combinatorial phosphorylation on CTD of RNA polymerase II selectively controls transcription and export of protein-coding mRNAs

**DOI:** 10.1101/2025.01.13.632769

**Authors:** Svetlana B. Panina, Seema Irani, Haley A. Hardtke, Renee Stephenson, Brendan M. Floyd, Rosamaria Y. Moreno, Edward M. Marcotte, Qian Zhang, Y. Jessie Zhang

**Affiliations:** Department of Molecular Biosciences, The University of Texas at Austin, 2500 Speedway, Austin, TX, USA

## Abstract

C-terminal domain (CTD) of RNA polymerase II is crucial for recruiting transcription regulators via specific post-translational modifications (PTM), especially phosphorylation. The hypothesis of combination of PTMs, or ‘CTD code’, that can allow precise and dynamic recruitment of transcription machinery is highly attractive, yet the experimental evidence to support this hypothesis has been scarce. Here, despite lacking specific antibodies for combinatorial CTD phosphorylation, we developed an innovative approach that detects double phosphorylation patterns on the CTD in a whole-genomic fashion by leveraging the antibody masking effect with selectively removing the flanking interference. Using this method, we detected pT4pS5 double phosphosites occurring exclusively during the transcription of protein-coding genes. Furthermore, we showed that pT4pS5 marks recruit the Transcription and Export complex (TREX), which specifically facilitates mRNA processing and nucleocytoplasmic export of protein-coding mRNAs. The recruitment of TREX by pT4pS5 phosphosites is particularly important for the processing of lengthy neurogenesis-related genes. Our results provide experimental support for the notion that CTD coding system can function combinatorially and in a gene-specific manner, which encodes an exact information about the transcription of specific gene clusters. This method can be broadly applied to map all combinatorial PTM patterns on RNA polymerase II, paving the way for a deeper understanding of gene-specific transcription regulation at the molecular level.
