## Supplementary Table S3 for "Combinatorial phosphorylation on CTD of RNA polymerase II selectively controls transcription and export of protein-coding mRNAs"

	Control_1rep	pS5_1rep	T4E_1rep	T4EpS5_1rep	Control_2rep	pS5_2rep	T4E_2rep	T4EpS5_2rep
ABC3C	-3.20892625744295	-2.4594316186373	-2.32192809488736	-2.0703893278914	-2.32192809488736	-1.32192809488736	-2.16992500144231	-2.16992500144231
ACTS	1.89959819933522	1.66985139830767	1.88752527074159	1.81713594285019	1.72246602447109	1.92599941855622	1.58496250072116	1.63742992061529
ADT2	1.21733849725915	1.18442457113743	1.26303440583379	1.25153876699596	-0.736965594166206	-1.32192809488736	-0.84799690655495	-1.58496250072116
ADT3	0.745270052943926	0.825970600224951	0.84799690655495	0.855610090664825	-1	-2.32192809488736	-1.58496250072116	-1.16992500144231
ALBU	-2.20892625744295	-2.13750352374994	-1.51457317282976	-1.22239242133645	2.0703893278914	2.53605290024021	1.53051471669878	1.28950661719499
AT1A1	1.000527108186	0.447458976971221	0.678071905112637	0.561878887608114	-1.32192809488736	-2.32192809488736	-2.16992500144231	0
AT2A2	1.14862574717514	1.09515723304034	1.43295940727611	1.58496250072116	-1.73696559416621	-1.32192809488736	-2.16992500144231	-2.16992500144231
AT5EL	-3.20892625744295	-4.4594316186373	-4.32192809488736	-2.39231742277876	-3.32192809488736	-2.32192809488736	-3.16992500144231	-3.16992500144231
AT5F1	-1.20892625744295	-1.87446911791614	-2	-2.0703893278914	-1.32192809488736	-0.321928094887362	-2.16992500144231	-0.84799690655495
ATP5L	-2.20892625744295	-2.87446911791614	-2	-1.8073549220576	-3.32192809488736	-1.32192809488736	-1.58496250072116	-1.58496250072116
ATPA	1.31463569861406	1.37345839552744	1.20163386116965	1.25153876699596	0.485426827170242	1.37851162325373	0.53051471669878	0.15200309344505
ATPB	1.67371679191889	1.39854937649027	1.29278174922785	1.44057259138598	1.72246602447109	2.72246602447109	2.25633975325979	1.91753783980803
ATPD	-2.62396375672179	-4.4594316186373	-3.32192809488736	-3.39231742277876	-2.32192809488736	-0.736965594166206	-0.84799690655495	-2.16992500144231
ATPO	-0.623963756721793	-1.13750352374994	-0.862496476250065	-0.932885804141463	-1.32192809488736	-2.32192809488736	-2.16992500144231	-2.16992500144231
BAZ1A	0.791073742557051	0.184424571137427	0.678071905112637	0.415037499278843	-1.73696559416621	-2.32192809488736	-2.16992500144231	-1.16992500144231
BAZ1B	0.0390012560006365	0.0641303374197157	-0.234465253637024	-0.144389909335175	2.40599235967584	2.32192809488736	2.3536369546147	2.18762700317577
BAZ2A	-1.88699816255559	-2.13750352374994	-1.51457317282976	-1.8073549220576	0.485426827170242	-0.736965594166206	0.289506617194985	-0.169925001442312
BIP	2.70993697983165	2.50635266602479	1.74416109557041	1.53841991478413	2.13750352374994	0.263034405833794	-0.584962500721156	0.415037499278844
BOP1	-0.508486539301856	-0.211504105193712	0	-0.222392421336449	-0.321928094887362	0	-1.16992500144231	-0.362570079384708
BRX1	1.0764759614193	0.932885804141463	1	0.855610090664825	1.0703893278914	1	0.15200309344505	0.830074998557688
CBR1	0.250505361194349	0.184424571137427	0.807354922057604	0.415037499278843	2.10433665981474	3.10433665981474	2.22239242133645	2.4447848426729
CBX1	0.250505361194349	-0.289506617194985	0	-0.304854581528422	1.26303440583379	2	1.47393118833241	1.68805599368526
CBX3	0.920356759502018	0.710493382805015	0.84799690655495	0.308122295362331	1.88752527074159	2.67807190511264	2.11547721741994	2.18762700317577
CBX5	-0.12146341619261	-1.28950661719499	0.20163386116965	-0.485426827170242	1	1.13750352374994	1	1.07800251200127
CH60	0.250505361194349	0.241008099503794	0.765534746362976	0.514573172829758	-2.32192809488736	-2.32192809488736	-2.16992500144231	-1.58496250072116
CHTOP	-1.88699816255559	-1.4594316186373	-2.32192809488736	-1.39231742277876	-2.32192809488736	-0.736965594166206	-1.16992500144231	-0.362570079384708
CKAP4	1.37603624327821	1	1.26303440583379	1.03394733192334	0.485426827170242	1.13750352374994	0.830074998557688	0.637429920615292
CLH1	-1.62396375672179	-3.4594316186373	-1	-0.932885804141463	-1.32192809488736	-2.32192809488736	-0.584962500721156	-0.84799690655495
DDX17	2.92035675950202	2.83518913025433	2.8073549220576	2.55019708256048	2.67807190511264	3.16992500144231	2.71271804791953	2.89616418901546
DDX18	0.791073742557051	0.788495894806288	0.485426827170241	0.415037499278843	0.485426827170242	-0.736965594166206	-0.169925001442312	0.53051471669878
DDX21	2.11300183744441	1.9668331360648	2.13750352374993	1.85561009066482	1.43295940727611	1.58496250072116	1	2.03952836418664
DDX27	-1.03900125600064	-0.874469117916141	-1	-1.0703893278914	-1	-1.32192809488736	-1.58496250072116	-1.58496250072116
DDX3X	2.01989243305293	2.03242147769238	2.01792190799726	1.53841991478413	1.63226821549951	1.92599941855622	1.73696559416621	1.53051471669878
DDX5	2.18339116533581	2.07972719247073	2	1.94753258010586	2.37851162325373	2.92599941855622	2.58496250072116	2.50250034052918
DDX54	0.745270052943926	0.540568381362703	1.20163386116965	0.652076696579693	-1.73696559416621	-0.736965594166206	-1.58496250072116	-0.584962500721156
DDX56	-2.20892625744295	-2.13750352374994	-2.32192809488736	-2.0703893278914	-2.32192809488736	-2.32192809488736	-3.16992500144231	-2.16992500144231
DEK	-1.40157133538534	-1.65207669657969	-1.73696559416621	-2.39231742277876	-0.321928094887362	0.485426827170242	0.53051471669878	0.830074998557688
DHX15	0.0390012560006365	0.347923303420306	0.378511623253729	0.362570079384708	-0.321928094887362	0	-0.362570079384708	-0.584962500721156
DHX30	1.62396375672179	1.62803122261304	1.70043971814109	1.77760757866355	1	0.84799690655495	0.917537839808027	1.47393118833241
DHX9	1.67371679191889	1.44745897697122	1.74416109557041	1.53841991478413	-2.32192809488736	-2.32192809488736	-1.58496250072116	-2.16992500144231
DKC1	1.000527108186	0.825970600224951	1.13750352374993	1	-0.321928094887362	-0.736965594166206	-1.16992500144231	-0.362570079384708
DSRAD	2.14862574717514	2.28203536776385	2.03562390973072	2.11547721741994	1.20163386116965	1.67807190511264	1.22239242133645	1.28950661719499
DYL1	-0.749494638805651	-1.28950661719499	-1	-1.22239242133645	-2.32192809488736	-0.736965594166206	-3.16992500144231	-0.84799690655495
EBP2	0.745270052943926	0.932885804141463	0.887525270741587	0.817135942850189	1.0703893278914	1.48542682717024	0.415037499278844	1
EF1A1	0.54596124472052	0.347923303420306	0.678071905112637	0.652076696579693	0.485426827170242	0.84799690655495	0.415037499278844	1
EF1B	1.21733849725915	0.295455883526171	0.584962500721156	0.308122295362331	0.765534746362977	1.48542682717024	0.917537839808027	1.22239242133645
EF1G	2.51899419712025	2.1987798641145	2.33628338786443	2.26589405997303	2.32192809488736	3.20163386116965	2.71271804791953	2.66296501272243
ELAV1	-0.208926257442949	-0.874469117916141	-0.415037499278844	-1.58496250072116	-3.32192809488736	-0.321928094887362	-2.16992500144231	-1.58496250072116
ERH	-0.401571335385345	-1.28950661719499	-1	-1.0703893278914	-0.321928094887362	0.678071905112638	0	-0.362570079384708
ERLN2	-1.62396375672179	-1.65207669657969	-1.51457317282976	-1.39231742277876	-1.32192809488736	-0.736965594166206	-1.58496250072116	-1.16992500144231
FBRL	1.11300183744441	1	0.84799690655495	1.13124453327825	0	-0.321928094887362	-0.362570079384708	0.415037499278844
G3P	-1.20892625744295	-1.13750352374994	-1.32192809488736	-0.932885804141463	-3.32192809488736	-2.32192809488736	-2.16992500144231	-3.16992500144231
GAR1	-1.20892625744295	-0.874469117916141	-0.62148837674627	-0.304854581528422	-2.32192809488736	-2.32192809488736	-3.16992500144231	-3.16992500144231
GNL3	-0.0390012560006365	0.398549376490275	0.263034405833793	0.514573172829758	1.32192809488736	1.26303440583379	0.53051471669878	0.830074998557688
GRP75	2.61125270497224	2.14048122354983	1.63226821549951	1.16227142889888	2.32192809488736	1.84799690655495	0.917537839808027	1.07800251200127
GSTM3	0.113001837444414	-0.371968777386958	0	-0.691877704637669	1.67807190511264	2.32192809488736	2.07800251200127	2.18762700317577
GSTO1	-1.62396375672179	-2.87446911791614	-2.32192809488736	-2.8073549220576	0	0.485426827170242	0.415037499278844	0.917537839808027
GSTP1	1.18339116533581	0.628031222613042	1.29278174922785	0.893084796083488	2.56071495447448	3.13750352374994	2.83007499855769	2.55799545312089
H13	-0.401571335385345	-0.758991900496205	-0.736965594166207	-0.932885804141463	0.678071905112638	1.26303440583379	1.15200309344505	0.830074998557688
H1X	-3.20892625744295	-2.13750352374994	-2.73696559416621	-2.39231742277876	-1.73696559416621	-1.32192809488736	-1.16992500144231	-1.58496250072116
H2A2C	1.31463569861406	1	0.963474123974886	0.965234581839323	2.67807190511264	2.63226821549951	2.61143471208235	2.87446911791614
H2A3	1.14862574717514	0.966833136064801	0.765534746362976	0.855610090664825	2.53605290024021	2.43295940727611	2.41503749927884	2.83007499855769
H2AV	-0.12146341619261	-0.289506617194985	-0.234465253637024	0	1.20163386116965	1.58496250072116	1.58496250072116	1.53051471669878
H2AY	-1.03900125600064	-0.758991900496205	-0.62148837674627	-0.485426827170242	1.67807190511264	1.26303440583379	1.63742992061529	1.87446911791614
H2B2E	1.25050536119435	0.898120385980786	1.03562390973072	0.855610090664825	2.35049724708413	2.88752527074159	2.66296501272243	2.55799545312089
H2B2F	1.31463569861406	1.03242147769238	1.0703893278914	0.855610090664825	2.43295940727611	2.96347412397489	2.58496250072116	2.73696559416621
H33	-0.208926257442949	-0.211504105193712	-0.321928094887363	-0.485426827170242	0.678071905112638	1.26303440583379	0.415037499278844	0.917537839808027
H4	1.89959819933522	1.89812038598079	2.03562390973072	2.06711419585854	3.49825086752783	3.94485844580754	3.39993060688864	3.59825932333461
HNRH1	2.01989243305293	1.71049338280501	1.88752527074159	1.77760757866355	0.925999418556223	0.678071905112638	0.637429920615292	0.917537839808027
HNRH2	1.0764759614193	0.540568381362703	0.887525270741587	0.607682577221239	-0.15200309344505	-0.321928094887362	-0.84799690655495	-0.169925001442312
HNRPC	1.40578358667226	1.15527822547791	1	1.06711419585854	0.263034405833794	0.84799690655495	0.736965594166207	0.415037499278844
HNRPF	0.69796433816557	0.628031222613042	0.678071905112637	0.652076696579693	0	-0.321928094887362	-0.169925001442312	-0.169925001442312
HNRPK	1.03900125600064	0.398549376490275	0.963474123974886	0.415037499278843	0.263034405833794	0.485426827170242	0.289506617194985	0.637429920615292
HNRPL	1.74527005294393	1.39854937649027	1.76553474636298	1.60768257722124	1.48542682717024	1.58496250072116	1.53051471669878	1.58496250072116
HNRPM	1.25050536119435	1.2684888359259	1.32192809488736	1.65207669657969	1.53605290024021	1.76553474636298	1.15200309344505	1
HNRPR	-0.886998162555587	-0.758991900496205	-0.415037499278844	-0.584962500721157	-1	-1.32192809488736	-0.362570079384708	-0.584962500721156
HNRPU	1.62396375672179	1.39854937649027	1.48542682717024	1.49032562658308	1.37851162325373	1	1.53051471669878	1.87446911791614
HS71A	2.37603624327821	2.03242147769238	2.37851162325373	2.09953567355091	2.82781902461732	3.74416109557041	2.89616418901546	2.91753783980803
HS90B	-0.886998162555587	-0.652076696579693	-1	-0.584962500721157	-0.736965594166206	-0.736965594166206	-2.16992500144231	-1.16992500144231
HSP7C	1.40578358667226	1.24100809950379	1.32192809488736	1.25153876699596	0.925999418556223	1.37851162325373	0.637429920615292	1.28950661719499
HV330	-2.20892625744295	-2.4594316186373	-4.32192809488736	-3.39231742277876	-3.32192809488736	-1.32192809488736	-3.16992500144231	-3.16992500144231
IF4A3	-0.749494638805651	-1.4594316186373	-1.51457317282976	-2.39231742277876	0.584962500721157	0.84799690655495	0.15200309344505	0.830074998557688
IF6	-0.30203566183443	-0.289506617194985	-0.736965594166207	-0.222392421336449	-0.514573172829758	-2.32192809488736	-0.169925001442312	-0.362570079384708
IGHG1	-0.749494638805651	-0.874469117916141	-0.514573172829758	-0.932885804141463	0.37851162325373	0.678071905112638	0.15200309344505	0.53051471669878
IGHG2	-0.886998162555587	-1.65207669657969	-0.62148837674627	-1.58496250072116	0.263034405833794	0.485426827170242	0	0.15200309344505
IGK	0.69796433816557	0.184424571137427	0.20163386116965	0.0671141958585366	-0.15200309344505	0.678071905112638	0	-0.169925001442312
IGKC	1.25050536119435	0.584962500721156	0.765534746362976	0.561878887608114	0.84799690655495	1.48542682717024	0.830074998557688	1.15200309344505
IGLC2	-0.208926257442949	-0.652076696579693	-0.62148837674627	-0.392317422778761	-1.73696559416621	-0.321928094887362	-1.58496250072116	-0.84799690655495
ILF3	1.28292683888673	0.898120385980786	1.16992500144231	0.855610090664825	-2.32192809488736	-1.32192809488736	-1.16992500144231	-0.84799690655495
IMA1	-0.749494638805651	-1.28950661719499	-0.62148837674627	-1.39231742277876	-2.32192809488736	-1.32192809488736	-2.16992500144231	-2.16992500144231
KHDR1	-2.20892625744295	-1.4594316186373	-1.32192809488736	-1.58496250072116	-2.32192809488736	-0.321928094887362	-1.16992500144231	-0.84799690655495
KRI1	0.0390012560006365	0.0641303374197157	-0.15200309344505	0.192645077942395	-1.32192809488736	-2.32192809488736	-1.58496250072116	-1.16992500144231
LANC1	0.920356759502018	0.825970600224951	1.0703893278914	0.965234581839323	1.84799690655495	2.92599941855622	2.28950661719499	2.32192809488736
LANC2	-0.0390012560006365	-0.874469117916141	-0.736965594166207	-0.807354922057605	-0.321928094887362	0.263034405833794	-0.169925001442312	0
LAS1L	-0.30203566183443	-0.211504105193712	-0.514573172829758	-0.0703893278913981	1	-0.321928094887362	0.415037499278844	0.415037499278844
LC7L2	-1.40157133538534	-0.874469117916141	-1	-1.58496250072116	-1.73696559416621	-1.32192809488736	-1.58496250072116	-2.16992500144231
LC7L3	-2.62396375672179	-2.13750352374994	-1.51457317282976	-2.39231742277876	-3.32192809488736	-2.32192809488736	-3.16992500144231	-2.16992500144231
MATR3	1.51899419712025	1.62803122261304	1.48542682717024	1.30812229536233	0.584962500721157	1.37851162325373	0.53051471669878	0.637429920615292
MBB1A	2.89959819933522	2.77897312068778	2.92599941855622	2.88380698249548	2.92599941855622	2.88752527074159	2.55799545312089	2.58496250072116
MGN	-3.20892625744295	-4.4594316186373	-3.32192809488736	-2.39231742277876	-0.514573172829758	-0.736965594166206	0.15200309344505	0.15200309344505
MIC60	0.183391165335812	0.932885804141463	0.485426827170241	0.465663572348811	-2.32192809488736	-2.32192809488736	-1.58496250072116	-3.16992500144231
MK67I	-0.508486539301856	-0.652076696579693	-0.415037499278844	-0.691877704637669	-0.15200309344505	-0.736965594166206	-1.16992500144231	-0.584962500721156
MMTA2	-0.30203566183443	-0.874469117916141	-0.62148837674627	-0.807354922057605	-2.32192809488736	-1.32192809488736	-2.16992500144231	-2.16992500144231
MPCP	0.183391165335812	0.184424571137427	-0.321928094887363	0	-2.32192809488736	-2.32192809488736	-2.16992500144231	-2.16992500144231
MRT4	-2.20892625744295	-2.4594316186373	-2	-3.39231742277876	-2.32192809488736	-1.32192809488736	-2.16992500144231	-2.16992500144231
MTDC	-1.88699816255559	-2.4594316186373	-2	-2.0703893278914	-2.32192809488736	-2.32192809488736	-2.16992500144231	-3.16992500144231
MYL6	-3.20892625744295	-2.4594316186373	-2.32192809488736	-1.58496250072116	-1.32192809488736	-1.32192809488736	-1.58496250072116	-0.84799690655495
NAT10	0.87853658380739	0.966833136064801	0.765534746362976	0.817135942850189	0.137503523749935	-1.32192809488736	0	0
NCBP2	-2.20892625744295	-2.4594316186373	-2.32192809488736	-2.8073549220576	-2.32192809488736	-1.32192809488736	-2.16992500144231	-1.58496250072116
NDUA4	-1.62396375672179	-1.28950661719499	-1.51457317282976	-1.0703893278914	-1	-0.321928094887362	-2.16992500144231	-1.58496250072116
NDUS7	-1.62396375672179	-2.13750352374994	-2.73696559416621	-1.8073549220576	-3.32192809488736	-2.32192809488736	-2.16992500144231	-3.16992500144231
NH2L1	-1.88699816255559	-1.87446911791614	-2	-1.58496250072116	-1.32192809488736	-0.321928094887362	-1.16992500144231	-0.84799690655495
NHP2	0.113001837444414	0	-0.15200309344505	-0.144389909335175	-1.32192809488736	-2.32192809488736	-3.16992500144231	-0.584962500721156
NKRF	-0.623963756721793	0	0	-0.392317422778761	0.263034405833794	-0.321928094887362	-1.16992500144231	-0.362570079384708
NOG1	0.0390012560006365	0.295455883526171	0.20163386116965	0.308122295362331	0.925999418556223	0.263034405833794	0	0.917537839808027
NOG2	-1.62396375672179	-0.758991900496205	-1.73696559416621	-1.39231742277876	0.137503523749935	-0.321928094887362	-0.362570079384708	0.415037499278844
NOL9	-1.62396375672179	-1.65207669657969	-1.73696559416621	-1.0703893278914	-1.73696559416621	-2.32192809488736	-1.58496250072116	-1.16992500144231
NOP16	-0.886998162555587	-1	-0.862496476250065	-1.22239242133645	-0.514573172829758	-1.32192809488736	0	-0.84799690655495
NOP2	1.11300183744441	1	1.26303440583379	1.33560303178444	1	1.92599941855622	1.41503749927884	1.68805599368526
NOP56	1.57243345608171	1.84434912953981	1.82781902461732	1.87446911791614	0.584962500721157	1.13750352374994	0.15200309344505	0.917537839808027
NOP58	0.69796433816557	0.862496476250065	0.84799690655495	0.777607578663551	0.37851162325373	-0.321928094887362	-0.169925001442312	-0.169925001442312
NP1L1	-1.03900125600064	-1	-0.862496476250065	-1.22239242133645	-1.32192809488736	-2.32192809488736	-1.16992500144231	-1.58496250072116
NPM	0.434929932331776	-0.211504105193712	0.678071905112637	0.0671141958585366	1.37851162325373	1.76553474636298	1.15200309344505	0.917537839808027
NSA2	-1.62396375672179	-1.13750352374994	-1.51457317282976	-1.0703893278914	-0.736965594166206	-1.32192809488736	-2.16992500144231	-0.84799690655495
NUCL	1.0764759614193	0.669851398307669	0.536052900240209	0.561878887608114	1.88752527074159	2.63226821549951	1.78427130894456	2.03952836418664
OSTC	-3.20892625744295	-3.4594316186373	-3.32192809488736	-3.39231742277876	-2.32192809488736	-1.32192809488736	-2.16992500144231	-3.16992500144231
PARP1	-1.62396375672179	-1.4594316186373	-2.73696559416621	-2.39231742277876	0.263034405833794	-0.321928094887362	0.53051471669878	0.415037499278844
PCBP1	-0.749494638805651	-1	-1	-0.932885804141463	0.137503523749935	0.84799690655495	-0.584962500721156	0
PELP1	0.649054737684623	0.347923303420306	0.765534746362976	0.561878887608114	-0.321928094887362	1.48542682717024	0.289506617194985	0.637429920615292
PESC	0.183391165335812	0.125530882083859	0	0.362570079384708	-0.15200309344505	-2.32192809488736	-0.362570079384708	0
PHB	0.649054737684623	0.241008099503794	0.536052900240209	0.362570079384708	1	1.58496250072116	1.41503749927884	1.15200309344505
PHB2	0.54596124472052	0.295455883526171	0.263034405833793	0.192645077942395	-1.32192809488736	1	0	-0.584962500721156
POGZ	-4.20892625744295	-3.4594316186373	-4.32192809488736	-3.39231742277876	-1	-2.32192809488736	-2.16992500144231	-0.84799690655495
PRDX1	-1.62396375672179	-2.13750352374994	-1.32192809488736	-1.39231742277876	-1	-2.32192809488736	-3.16992500144231	-1.16992500144231
PRP6	0.54596124472052	0.628031222613042	0.432959407276106	0.607682577221239	-0.736965594166206	-0.736965594166206	-3.16992500144231	-1.16992500144231
PRP8	0.434929932331776	0.788495894806288	0.632268215499512	1.09953567355091	-1.32192809488736	-1.32192809488736	-2.16992500144231	-0.584962500721156
PWP1	-0.623963756721793	-1.13750352374994	-1.32192809488736	-0.584962500721157	-1.32192809488736	-1.32192809488736	-2.16992500144231	-2.16992500144231
RALY	-0.0390012560006365	0.0641303374197157	-0.415037499278844	0	-1	-1.32192809488736	-1.16992500144231	-0.362570079384708
RBM28	1.11300183744441	0.932885804141463	0.925999418556223	0.855610090664825	1.13750352374994	-0.321928094887362	0.15200309344505	0.736965594166207
RBM39	-0.30203566183443	0	-0.62148837674627	-0.584962500721157	-0.736965594166206	-0.736965594166206	-1.16992500144231	-0.84799690655495
RBM42	-3.20892625744295	-2.4594316186373	-3.32192809488736	-4.39231742277876	-3.32192809488736	-1.32192809488736	-3.16992500144231	-2.16992500144231
RBM8A	-1.88699816255559	-4.4594316186373	-2	-2.8073549220576	-0.321928094887362	0.263034405833794	-0.169925001442312	-0.362570079384708
RCC2	0.745270052943926	0.398549376490275	0.632268215499512	0.308122295362331	-1	-0.321928094887362	-0.362570079384708	0.736965594166207
RCL1	-2.62396375672179	-2.13750352374994	-2.32192809488736	-2.0703893278914	-1.73696559416621	-1.32192809488736	-2.16992500144231	-3.16992500144231
RL10	0.69796433816557	0.710493382805015	0.84799690655495	0.965234581839323	0.37851162325373	0.263034405833794	-0.362570079384708	0.289506617194985
RL10A	0.960998743999363	0.966833136064801	0.887525270741587	1.28010791919273	1.0703893278914	0.678071905112638	0.415037499278844	0.917537839808027
RL11	0.0390012560006365	-0.211504105193712	0.137503523749935	-0.0703893278913981	0.137503523749935	0.678071905112638	0	0.415037499278844
RL12	-0.30203566183443	-0.137503523749935	-0.321928094887363	0.0671141958585366	1.20163386116965	2.37851162325373	1.41503749927884	1.3536369546147
RL13	1.40578358667226	1.29545588352617	1.26303440583379	1.28010791919273	1.26303440583379	1.37851162325373	0.917537839808027	1.28950661719499
RL13A	0.434929932331776	0.628031222613042	0.84799690655495	0.652076696579693	1	0.485426827170242	0.53051471669878	1
RL14	0.183391165335812	0.347923303420306	0.0703893278913981	0.251538766995964	0.37851162325373	1	0.15200309344505	0.53051471669878
RL15	0.598428664614655	1.18442457113743	0.963474123974886	1.36257007938471	1.67807190511264	1.58496250072116	0.289506617194985	1.22239242133645
RL17	1.03900125600064	1.24100809950379	1.10433665981474	1	1.0703893278914	0.485426827170242	0.415037499278844	0.830074998557688
RL18	0.598428664614655	0.788495894806288	0.722466024471091	0.929610672108602	1.0703893278914	1.67807190511264	0.53051471669878	1.28950661719499
RL18A	0.491513460698143	0.669851398307669	0.263034405833793	0.855610090664825	0.84799690655495	1.26303440583379	0.415037499278844	0.917537839808027
RL19	-0.208926257442949	-0.137503523749935	-0.0740005814437774	0.131244533278252	-1	0.485426827170242	-0.169925001442312	-0.169925001442312
RL1D1	1.34566259423469	1.47130571892559	1.32192809488736	1.25153876699596	1.20163386116965	1.58496250072116	1.15200309344505	1.3536369546147
RL21	0.376036243278207	0.184424571137427	0.0703893278913981	0.251538766995964	0.263034405833794	0	0.637429920615292	0.830074998557688
RL22	-1.40157133538534	-1	-1.32192809488736	-1.22239242133645	-2.32192809488736	-1.32192809488736	-2.16992500144231	-1.58496250072116
RL23	0.598428664614655	0.669851398307669	0.678071905112637	0.777607578663551	1.32192809488736	1.13750352374994	0.830074998557688	1
RL23A	-0.12146341619261	-0.211504105193712	-0.514573172829758	-0.304854581528422	-0.736965594166206	-2.32192809488736	-1.16992500144231	-1.58496250072116
RL24	0.376036243278207	0.447458976971221	0.263034405833793	0.362570079384708	1.26303440583379	1	0.53051471669878	0.830074998557688
RL26	-0.0390012560006365	-0.459431618637297	-0.321928094887363	-0.584962500721157	-1.32192809488736	-0.736965594166206	-3.16992500144231	-1.58496250072116
RL27	0.835467861915505	0.669851398307669	0.584962500721156	0.415037499278843	0.84799690655495	0.485426827170242	0.830074998557688	1.07800251200127
RL27A	0.250505361194349	0.184424571137427	0.137503523749935	0.251538766995964	0.137503523749935	-0.321928094887362	0.15200309344505	0.289506617194985
RL28	-0.12146341619261	0.0641303374197157	0	0.192645077942395	0.37851162325373	0	-0.84799690655495	-0.169925001442312
RL29	-0.886998162555587	-1.13750352374994	-1	-1.39231742277876	-0.736965594166206	0	-0.584962500721156	-0.84799690655495
RL3	1.98089830143707	1.89812038598079	1.96347412397489	2.14684138832927	2.03562390973072	2.20163386116965	1.73696559416621	1.73696559416621
RL30	0.54596124472052	0.710493382805015	0.765534746362976	0.893084796083488	1.13750352374994	0.84799690655495	0.637429920615292	1.22239242133645
RL32	0.54596124472052	0.669851398307669	0.632268215499512	0.695145418471578	1.13750352374994	1.48542682717024	0.830074998557688	1
RL34	0.183391165335812	0	-0.15200309344505	-0.392317422778761	0.765534746362977	-0.736965594166206	0.15200309344505	0.289506617194985
RL35A	0.54596124472052	0.347923303420306	0.321928094887362	0.308122295362331	0	0.485426827170242	-0.169925001442312	-0.362570079384708
RL36	-0.886998162555587	0	-0.15200309344505	-0.144389909335175	0.678071905112638	-0.321928094887362	0.289506617194985	0.15200309344505
RL36A	-0.12146341619261	0.398549376490275	-0.15200309344505	-0.392317422778761	-1.32192809488736	-1.32192809488736	-1.16992500144231	-1.16992500144231
RL36L	-0.623963756721793	-0.371968777386958	-0.514573172829758	-1.22239242133645	-1.32192809488736	-1.32192809488736	-2.16992500144231	-1.58496250072116
RL37A	-0.12146341619261	-0.211504105193712	-0.0740005814437774	-0.144389909335175	0.137503523749935	0	-1.58496250072116	0
RL4	2.49151346069814	2.34792330342031	2.40599235967584	2.32192809488736	3.12101540096137	3.20163386116965	2.63742992061529	2.85244281158614
RL5	1.34566259423469	1.44745897697122	1.48542682717024	1.71620703399941	1.20163386116965	0.84799690655495	0.830074998557688	1.28950661719499
RL6	1.72181108011994	1.66985139830767	1.74416109557041	1.98272200856816	2.10433665981474	2.13750352374994	1.63742992061529	1.73696559416621
RL7	1.25050536119435	1.51784830486262	1.63226821549951	1.69514541847158	1.76553474636298	1.37851162325373	1.63742992061529	1.87446911791614
RL7A	1.85716293301482	2	1.82781902461732	2.16227142889888	2.10433665981474	2	1.47393118833241	2
RL7L	-2.20892625744295	-2.13750352374994	-2.32192809488736	-2.39231742277876	-1.32192809488736	-2.32192809488736	-1.16992500144231	-2.16992500144231
RL8	1.37603624327821	1.18442457113743	1.43295940727611	1.56187888760811	1.20163386116965	1.67807190511264	1	1.3536369546147
RL9	-1.88699816255559	-2.87446911791614	-4.32192809488736	-4.39231742277876	-1.32192809488736	-2.32192809488736	-1.58496250072116	-2.16992500144231
RLA0	0.183391165335812	0.0641303374197157	0.321928094887362	0.0671141958585366	1.88752527074159	2.0703893278914	2.11547721741994	1.91753783980803
RLA1	-1.40157133538534	-1.87446911791614	-1.15200309344505	-1.22239242133645	-0.15200309344505	0.678071905112638	0	0.289506617194985
RLA2	0.745270052943926	0.447458976971221	0.536052900240209	0.695145418471578	2.03562390973072	3.03562390973072	1.95935801550265	2.15200309344505
RLP24	-3.20892625744295	-2.13750352374994	-4.32192809488736	-2.8073549220576	-1.32192809488736	-2.32192809488736	-3.16992500144231	-3.16992500144231
RNPS1	-3.20892625744295	-3.4594316186373	-3.32192809488736	-3.39231742277876	-1.32192809488736	-1.32192809488736	-1.58496250072116	-2.16992500144231
ROA1	-0.886998162555587	-1	-1.15200309344505	-1.39231742277876	-1.32192809488736	-0.736965594166206	-0.84799690655495	-3.16992500144231
ROA2	-0.401571335385345	-0.874469117916141	-1.15200309344505	-1.58496250072116	-0.15200309344505	0.84799690655495	0	-0.362570079384708
ROA3	0.598428664614655	0.494764691749578	0.536052900240209	0.131244533278252	0.765534746362977	1.67807190511264	0.637429920615292	1.15200309344505
RPN1	1.000527108186	0.932885804141463	0.84799690655495	0.695145418471578	0.485426827170242	1.13750352374994	0.53051471669878	0.415037499278844
RPR1A	-1.20892625744295	-1.28950661719499	1.23266075679027	0.736965594166206	0.84799690655495	3.82781902461732	2.58496250072116	2.28950661719499
RPR1B	-0.30203566183443	-0.289506617194985	1.35049724708413	1.16227142889888	1.26303440583379	3.65535182861255	2.73696559416621	2.47393118833241
RRP1	-0.0390012560006365	0.184424571137427	0.536052900240209	0.0671141958585366	-1.73696559416621	-2.32192809488736	-3.16992500144231	-1.16992500144231
RRP15	-1.40157133538534	-1.28950661719499	-1	-1.0703893278914	-1	-1.32192809488736	-1.16992500144231	-1.16992500144231
RRS1	0.250505361194349	0.184424571137427	0.432959407276106	0.415037499278843	-0.321928094887362	0.84799690655495	0.15200309344505	0
RS11	1.000527108186	0.669851398307669	0.632268215499512	0.929610672108602	0.765534746362977	1	0.736965594166207	1.15200309344505
RS12	0.314635698614064	0	0.263034405833793	0.251538766995964	1.53605290024021	2.37851162325373	1.73696559416621	2.03952836418664
RS13	-0.30203566183443	0.0641303374197157	0.137503523749935	0.131244533278252	-0.321928094887362	0	0	-0.584962500721156
RS14	1.18339116533581	1.03242147769238	1.29278174922785	1.30812229536233	1.48542682717024	1.13750352374994	0.830074998557688	1.07800251200127
RS16	1.000527108186	0.862496476250065	1.03562390973072	1.06711419585854	0.137503523749935	0	-0.169925001442312	-0.169925001442312
RS18	0.745270052943926	0.540568381362703	0.632268215499512	0.561878887608114	0.37851162325373	1.26303440583379	0.289506617194985	0.917537839808027
RS19	0.87853658380739	0.932885804141463	0.584962500721156	0.415037499278843	0.37851162325373	1.13750352374994	0.415037499278844	0.830074998557688
RS2	1.49151346069814	1.47130571892559	1.29278174922785	1.46566357234881	1.67807190511264	1.76553474636298	1	1.07800251200127
RS20	-0.12146341619261	-0.211504105193712	-0.234465253637024	-0.222392421336449	-1	-1.32192809488736	-0.362570079384708	-0.84799690655495
RS23	-0.508486539301856	-0.289506617194985	0	0	0	0	-0.362570079384708	-0.584962500721156
RS24	-0.208926257442949	0.184424571137427	-0.415037499278844	-0.0703893278913981	-1.73696559416621	-1.32192809488736	-1.16992500144231	-1.16992500144231
RS25	0.434929932331776	0.184424571137427	0.263034405833793	0.251538766995964	0.263034405833794	0.84799690655495	0.415037499278844	0.736965594166207
RS26	-0.623963756721793	-0.289506617194985	-1	-0.932885804141463	-0.736965594166206	-0.736965594166206	-1.16992500144231	-1.16992500144231
RS27	-0.208926257442949	-0.371968777386958	-0.234465253637024	-0.0703893278913981	-0.736965594166206	-0.321928094887362	-0.84799690655495	-0.584962500721156
RS27A	0.183391165335812	0	0.0703893278913981	-0.392317422778761	0.137503523749935	0	-0.584962500721156	0.53051471669878
RS28	-0.0390012560006365	-0.459431618637297	-0.415037499278844	-0.691877704637669	-0.514573172829758	0.485426827170242	-0.584962500721156	-0.169925001442312
RS3	1.37603624327821	1.51784830486262	1.35049724708413	1.3890422907459	0.485426827170242	-0.321928094887362	0	0.637429920615292
RS3A	2.14862574717514	2.0483630215614	2	2.13124453327825	0.765534746362977	0.84799690655495	1	0.736965594166207
RS4X	1.74527005294393	1.60665757182047	1.67807190511264	1.73696559416621	1.37851162325373	1.48542682717024	1.47393118833241	1.15200309344505
RS5	0.491513460698143	0.750021746991653	0.84799690655495	0.362570079384708	-0.15200309344505	0.678071905112638	0.15200309344505	0.53051471669878
RS6	1.31463569861406	1.44745897697122	1.48542682717024	1.51457317282976	1.13750352374994	1.48542682717024	0.736965594166207	1.47393118833241
RS8	1.57243345608171	1.56293619439116	1.56071495447448	1.58496250072116	2.13750352374994	2.32192809488736	1.83007499855769	2.28950661719499
RS9	0.960998743999363	0.932885804141463	1.20163386116965	1.13124453327825	1.13750352374994	1.84799690655495	1.22239242133645	1.15200309344505
RSMB	-0.623963756721793	-0.371968777386958	-0.0740005814437774	-0.144389909335175	-1	-2.32192809488736	-0.584962500721156	-1.16992500144231
RSSA	-0.508486539301856	-0.289506617194985	0.20163386116965	-1.0703893278914	-1.73696559416621	-2.32192809488736	-2.16992500144231	-2.16992500144231
RU17	-0.12146341619261	-0.652076696579693	-0.0740005814437774	-0.144389909335175	0.37851162325373	0.263034405833794	0	1
RU1C	-1.88699816255559	-2.13750352374994	-1.32192809488736	-1.8073549220576	-2.32192809488736	-1.32192809488736	-2.16992500144231	-2.16992500144231
RU2A	-0.886998162555587	-1.4594316186373	-1.15200309344505	-1.58496250072116	-1.73696559416621	-1.32192809488736	-0.84799690655495	-1.58496250072116
RUXE	-1.88699816255559	-1.4594316186373	-2	-1.39231742277876	-0.736965594166206	-1.32192809488736	-1.16992500144231	-1.16992500144231
RUXF	-1.62396375672179	-1.4594316186373	-1.51457317282976	-1.39231742277876	-0.736965594166206	-0.736965594166206	-0.84799690655495	-0.169925001442312
RUXG	-1.88699816255559	-2.13750352374994	-1.15200309344505	-1.58496250072116	-0.736965594166206	-0.736965594166206	-0.84799690655495	-0.84799690655495
SAFB1	0.183391165335812	-0.0671141958585366	0.0703893278913981	0.131244533278252	-0.514573172829758	0.263034405833794	0.15200309344505	0.15200309344505
SAFB2	-1.20892625744295	-0.652076696579693	-1.15200309344505	-0.932885804141463	-0.321928094887362	-0.321928094887362	-0.362570079384708	0.289506617194985
SF3B4	-3.20892625744295	-3.4594316186373	-3.32192809488736	-3.39231742277876	-2.32192809488736	-1.32192809488736	-3.16992500144231	-3.16992500144231
SMCA1	-0.749494638805651	-0.289506617194985	-0.321928094887363	-0.584962500721157	0.263034405833794	0	0.289506617194985	0.289506617194985
SMCA5	1.31463569861406	1.39854937649027	1.29278174922785	1.16227142889888	2.32192809488736	2.20163386116965	2.03952836418664	2.4447848426729
SMD2	0.376036243278207	0.0641303374197157	0.378511623253729	0.561878887608114	0.137503523749935	1.13750352374994	0	0.637429920615292
SMD3	-0.749494638805651	-0.758991900496205	-0.736965594166207	-0.691877704637669	-1	-0.321928094887362	-1.58496250072116	-0.84799690655495
SNRPA	-2.62396375672179	-2.87446911791614	-4.32192809488736	-3.39231742277876	-2.32192809488736	-1.32192809488736	-2.16992500144231	-3.16992500144231
SPB1	0.434929932331776	0.447458976971221	0.536052900240209	0.131244533278252	0.678071905112638	0	-0.169925001442312	-0.362570079384708
SRP19	-3.20892625744295	-3.4594316186373	-3.32192809488736	-3.39231742277876	-2.32192809488736	-2.32192809488736	-2.16992500144231	-2.16992500144231
SRRT	-1.88699816255559	-2.4594316186373	-2	-3.39231742277876	-2.32192809488736	-1.32192809488736	-0.84799690655495	-1.16992500144231
SRS10	-0.623963756721793	-1.13750352374994	-0.862496476250065	-0.807354922057605	0.485426827170242	1.26303440583379	0.289506617194985	0.415037499278844
SRSF1	-0.12146341619261	-0.371968777386958	-0.15200309344505	-0.691877704637669	0.84799690655495	1.84799690655495	1	1.22239242133645
SRSF2	-0.886998162555587	-1.28950661719499	-0.862496476250065	-0.691877704637669	0.263034405833794	-0.321928094887362	0	0.415037499278844
SRSF3	0.113001837444414	0.0641303374197157	0.137503523749935	-0.392317422778761	0.84799690655495	1.67807190511264	0.736965594166207	1
SRSF4	-0.886998162555587	-1	-0.514573172829758	-0.807354922057605	-1	-0.321928094887362	-1.58496250072116	-0.84799690655495
SRSF5	-0.401571335385345	-0.371968777386958	-0.321928094887363	-0.304854581528422	-0.15200309344505	-0.736965594166206	-1.16992500144231	-0.84799690655495
SRSF6	-0.12146341619261	-0.459431618637297	-0.321928094887363	-0.485426827170242	0.37851162325373	1	0.415037499278844	0.736965594166207
SRSF7	-1.20892625744295	-0.758991900496205	-0.736965594166207	-1.22239242133645	0.37851162325373	1.26303440583379	0	0.415037499278844
SRSF9	0.314635698614064	0.184424571137427	0.0703893278913981	-0.144389909335175	1.0703893278914	1.67807190511264	1	0.917537839808027
SSF1	-0.208926257442949	-0.137503523749935	-0.321928094887363	0	-0.321928094887362	-0.736965594166206	-0.169925001442312	-0.169925001442312
STAU1	0.0390012560006365	0.184424571137427	-0.15200309344505	-0.144389909335175	-1	-0.736965594166206	-0.362570079384708	-0.84799690655495
STT3A	-0.749494638805651	-0.874469117916141	-1.51457317282976	-1.22239242133645	-0.736965594166206	-0.321928094887362	-0.362570079384708	-0.169925001442312
SURF6	0.113001837444414	-0.211504105193712	0.20163386116965	-0.392317422778761	-2.32192809488736	-1.32192809488736	-2.16992500144231	-1.16992500144231
TBA1B	2.81344155558551	2.72047747137764	2.70043971814109	2.77760757866355	0	0.84799690655495	0.15200309344505	0.53051471669878
TBB4B	3.000527108186	3.02438415862696	3.03562390973072	3.20013961448932	-0.321928094887362	-2.32192809488736	-0.84799690655495	-0.584962500721156
TBB5	3.05786028325195	3.11799720939845	3.12928301694497	3.28716267672669	0	0	-0.362570079384708	0.637429920615292
TBL3	0.0390012560006365	0	0.0703893278913981	-0.222392421336449	-0.514573172829758	-0.736965594166206	-1.16992500144231	-0.362570079384708
TEX10	-1.03900125600064	-0.652076696579693	-0.62148837674627	-0.485426827170242	-0.321928094887362	0.485426827170242	0	0.289506617194985
TFAM	-0.401571335385345	-0.211504105193712	-0.234465253637024	-1.0703893278914	-1	0	1.87446911791614	1.95935801550265
THOC1	-2.20892625744295	-3.4594316186373	-3.32192809488736	-4.39231742277876	-1.32192809488736	-0.736965594166206	0.15200309344505	-1.16992500144231
THOC2	-1.88699816255559	-1.4594316186373	-2.73696559416621	-1.39231742277876	-1.73696559416621	-1.32192809488736	-0.84799690655495	-0.169925001442312
THOC6	-1.20892625744295	-1.4594316186373	-1.32192809488736	-1.58496250072116	-0.514573172829758	-0.736965594166206	0.415037499278844	-0.584962500721156
THOC7	-3.20892625744295	-3.4594316186373	-3.32192809488736	-3.39231742277876	-1.32192809488736	-0.736965594166206	-1.58496250072116	-1.16992500144231
TIM50	-0.749494638805651	-0.0671141958585366	-0.862496476250065	0.131244533278252	-1	-2.32192809488736	-3.16992500144231	-2.16992500144231
TOP1	-1.88699816255559	-3.4594316186373	-4.32192809488736	-2.8073549220576	-3.32192809488736	-2.32192809488736	-0.584962500721156	-0.584962500721156
TOP2A	1.11300183744441	1.34792330342031	0.807354922057604	1.22239242133645	2.03562390973072	1.67807190511264	1.95935801550265	2.25633975325979
TOP2B	-0.12146341619261	0.184424571137427	-0.62148837674627	-0.485426827170242	1	0.678071905112638	0.917537839808027	1.41503749927884
TRA2A	-0.208926257442949	-0.137503523749935	-0.415037499278844	-0.304854581528422	0.678071905112638	0.84799690655495	0.15200309344505	0.415037499278844
TRA2B	-0.208926257442949	0.125530882083859	0	0.0671141958585366	0.765534746362977	1.13750352374994	0.830074998557688	0.637429920615292
U2AF1	-1.20892625744295	-1.65207669657969	-0.62148837674627	-1.22239242133645	-2.32192809488736	-2.32192809488736	-1.16992500144231	-3.16992500144231
U520	0.745270052943926	1.09515723304034	1.0703893278914	1.33560303178444	-0.514573172829758	-2.32192809488736	-1.16992500144231	-0.169925001442312
UBF1	-0.623963756721793	-0.758991900496205	-1.15200309344505	-1.39231742277876	-0.514573172829758	-1.32192809488736	0	0
UHRF1	-1.88699816255559	-1.87446911791614	-1.51457317282976	-2.8073549220576	-0.514573172829758	0	0	0
UTP18	-1.20892625744295	-1.4594316186373	-2	-2.8073549220576	-1	-0.736965594166206	-1.58496250072116	-0.84799690655495
VDAC1	0.835467861915505	0.669851398307669	0.632268215499512	0.308122295362331	-0.736965594166206	1	-0.169925001442312	-0.362570079384708
VDAC2	0.376036243278207	0.241008099503794	0.137503523749935	0.131244533278252	-3.32192809488736	-2.32192809488736	-3.16992500144231	-2.16992500144231
VIME	1.54596124472052	1.34792330342031	1.37851162325373	1.06711419585854	0	-1.32192809488736	-0.84799690655495	-0.84799690655495
WDR18	-0.30203566183443	-0.371968777386958	0.0703893278913981	-0.222392421336449	0	0.84799690655495	0.53051471669878	0.53051471669878
WDR36	-0.208926257442949	-0.137503523749935	-0.321928094887363	-0.584962500721157	-0.736965594166206	-0.736965594166206	-1.58496250072116	-0.84799690655495
YBOX1	0.649054737684623	0.494764691749578	0.963474123974886	0.695145418471578	-2.32192809488736	-1.32192809488736	-2.16992500144231	-1.58496250072116
ZN346	-1.40157133538534	-1.87446911791614	-0.862496476250065	-1.8073549220576	-1.73696559416621	-2.32192809488736	-2.16992500144231	-1.58496250072116
ZN711	-2.62396375672179	-2.13750352374994	-2.73696559416621	-3.39231742277876	-1.73696559416621	-2.32192809488736	-3.16992500144231	-2.16992500144231
