## Supplementary Table S5 for "Combinatorial phosphorylation on CTD of RNA polymerase II selectively controls transcription and export of protein-coding mRNAs"

	ID	Description	GeneRatio	BgRatio	pvalue	p.adjust	qvalue	geneID	Count
GO:0050769	GO:0050769	positive regulation of neurogenesis	14/146	485/18866	2.49E-05	0.030352431	0.028548464	EIF4G1/CRTC1/RAPGEF1/FN1/FMR1/PSEN1/NUMB/CPNE1/ANKRD27/LRP8/DAG1/PLXNB3/CUX1/PAX6	14
GO:1900006	GO:1900006	positive regulation of dendrite development	6/146	75/18866	2.51E-05	0.030352431	0.028548464	CRTC1/FMR1/PSEN1/ANKRD27/LRP8/CUX1	6
