## Supplementary Table S6 for "Combinatorial phosphorylation on CTD of RNA polymerase II selectively controls transcription and export of protein-coding mRNAs"

### Sheet: SE_excluded
	Gene Symbol	Chromosome	Exon start (ES)	Exon end (EE)	upstreamES	upstreamEE	downstreamES	downstreamEE
1	CNTRL	chr9	121171407	121171548	121169610	121169816	121173242	121173509
2	CTDSPL	chr3	37957110	37957143	37947056	37947211	37964570	37964672
3	APTX	chr9	32988091	32988124	32987543	32987731	32989758	32989895
4	ANK2	chr4	113374731	113374946	113373284	113373449	113381456	113381651
5	FGF13	chrX	138857511	138857679	138708817	138708928	139204058	139204271
6	ANK2	chr4	113374763	113374946	113373284	113373449	113381456	113383724
7	PLK3	chr1	44804649	44804779	44804338	44804501	44805265	44805379
8	CCDC126	chr7	23604085	23604279	23597837	23598051	23611170	23611549
9	ADHFE1	chr8	66445217	66445414	66444593	66444748	66447263	66447341
10	ANKHD1	chr5	140496519	140497278	140486957	140487060	140504820	140504966
11	GDAP1	chr8	74351453	74351466	74351273	74351321	74360136	74360310
12	CDC14B	chr9	96509672	96509789	96500107	96503789	96515648	96515792
13	DROSHA	chr5	31515453	31515564	31514987	31515219	31526078	31526326
14	APTX	chr9	32988082	32988124	32987543	32987731	32989758	32989895
15	INTS12	chr4	105703647	105703809	105699849	105700014	105708637	105708659
16	ZNF561-AS1	chr19	9626783	9626860	9621486	9621645	9632227	9632417
17	APBA2	chr15	29053844	29054835	28995752	28995806	29074920	29075001
18	TSNARE1	chr8	142279859	142280324	142274780	142274863	142284412	142284485
19	RNASEH1-AS1	chr2	3559403	3559729	3558627	3558998	3561316	3561734
20	NTMT1	chr9	129632649	129632801	129626174	129626295	129634053	129634306
21	SPATS2	chr12	49371227	49371290	49366904	49367587	49460769	49461037
22	HM13	chr20	31549028	31549114	31547447	31547692	31550063	31550121
23	RELCH	chr18	62280359	62280442	62279773	62279856	62280645	62280709
24	IL17RA	chr22	17105852	17105954	17105590	17105602	17107726	17107768
25	ZNF213-AS1	chr16	3132849	3132945	3131746	3132103	3134629	3134873
26	PQBP1	chrX	48902232	48902384	48901929	48902042	48902731	48902793
27	EFCAB14	chr1	46688352	46688544	46684490	46686870	46689586	46689691
28	EMP3	chr19	48326829	48326922	48325546	48325610	48329351	48329439
29	CHKA	chr11	68061492	68061830	68053514	68054047	68061952	68062034
30	HSD11B1L	chr19	5686899	5686991	5684818	5684905	5687281	5687304
31	DPM1	chr20	50940864	50940955	50935441	50936262	50942030	50942126
32	NSUN5P1	chr7	75410605	75410726	75410361	75410460	75414884	75415023
33	NTMT1	chr9	129632649	129632865	129626162	129626295	129634053	129634221
34	MFF	chr2	227342744	227342819	227340291	227340380	227352513	227352573
35	PQBP1	chrX	48902232	48902517	48901929	48902042	48902731	48902793
36	CAST	chr5	96740744	96740783	96740037	96740118	96741265	96741317
37	TMEM120B	chr12	121774657	121774722	121773420	121773513	121775061	121775130
38	LRRC27	chr10	132348962	132349057	132347983	132348356	132351606	132351753
39	TRPM4	chr19	49181348	49181461	49172008	49172108	49182577	49182867
40	LTBP4	chr19	40617099	40617225	40616888	40617020	40619346	40619376

### Sheet: SE_included
	Gene Symbol	Chromosome	Exon start (ES)	Exon end (EE)	upstreamES	upstreamEE	downstreamES	downstreamEE
1	RASSF4	chr10	44982520	44982663	44970164	44971848	44984021	44984113
2	LIG1	chr19	48151231	48151385	48150087	48150210	48153871	48154047
3	LYRM1	chr16	20902485	20902717	20900665	20900889	20920121	20920214
4	TMEM39A	chr3	119458017	119458083	119452508	119452530	119461961	119462148
5	DYNC2I1	chr7	158884563	158884619	158879683	158879989	158887020	158887075
6	DPP8	chr15	65474208	65474288	65467070	65467223	65478879	65479039
7	FKBP7	chr2	178473028	178473142	178469651	178469782	178477061	178477213
8	CLSTN1	chr1	9756480	9756510	9755113	9755309	9773271	9773394
9	NF2	chr22	29636750	29636876	29603555	29604112	29642201	29642285
10	PHC1	chr12	8933306	8933350	8932562	8932813	8933864	8933980
11	ARHGEF40	chr14	21075644	21075765	21075331	21075499	21076359	21076456
12	TPCN2	chr11	69079833	69079883	69078891	69079020	69081399	69081499
13	HMGXB3	chr5	150010110	150010608	150006472	150006647	150012254	150012353
14	MED12L	chr3	151409242	151409332	151394655	151394867	151411277	151411507
15	TMEM175	chr4	947708	948154	932474	932540	950420	950491
16	TMC6	chr17	78120652	78120832	78119296	78119392	78121012	78121164
17	WDR90	chr16	660057	660161	659244	659376	660611	660714
18	MEGF6	chr1	3498697	3498826	3498370	3498499	3499137	3499266
19	PPFIBP1	chr12	27677063	27677096	27676427	27676599	27679488	27679639
20	OSBPL6	chr2	178372125	178372233	178361681	178361815	178373889	178374027
21	NVL	chr1	224301690	224301771	224300561	224300663	224303722	224303857
22	PRPSAP2	chr17	18867256	18867334	18865801	18865952	18872582	18872628
23	TBC1D32	chr6	121256083	121256285	121255327	121255410	121279120	121279245
24	ZNF791	chr19	12612225	12612365	12610919	12611082	12623699	12623826
25	RP11-705C15.2	chr12	9656567	9656697	9655872	9655979	9656920	9656982
26	DDHD1	chr14	53051843	53051927	53036744	53046949	53054437	53054629
27	ARHGEF40	chr14	21075622	21075765	21075331	21075499	21076359	21076456
28	TMEM175	chr4	948115	948154	932479	932540	950420	950518
29	CARD8	chr19	48232452	48232789	48231659	48231810	48234402	48234543
30	TPT1-AS1	chr13	45390713	45390902	45387584	45389820	45391031	45391676
31	TPT1-AS1	chr13	45390757	45390902	45389734	45389820	45391031	45391619
32	MTIF3	chr13	27449851	27449918	27445087	27445156	27450063	27450143
33	TPT1-AS1	chr13	45390713	45390858	45389734	45389820	45391031	45391548
34	TSC22D2	chr3	150438197	150438354	150423048	150423120	150457075	150457127
35	KLHL24	chr3	183636220	183636311	183635622	183635793	183643479	183643542

### Sheet: RI_excluded
	Gene Symbol	Chromosome	riExonStart_0base	riExonEnd	upstreamES	upstreamEE	downstreamES	downstreamEE
1	PLXNB3	chrX	153777527	153778095	153777527	153777688	153777947	153778095
2	BRD2	chr6	32976030	32976464	32976030	32976169	32976249	32976464
3	BHLHE40	chr3	4979961	4980408	4979961	4980031	4980300	4980408
4	AP5Z1	chr7	4789831	4790591	4789831	4789929	4790458	4790591
5	ERVK13-1	chr16	2660361	2663407	2660361	2661381	2663083	2663407
6	THUMPD3-AS1	chr3	9390289	9391826	9390289	9390497	9391678	9391826
7	MST1	chr3	49687148	49687478	49687148	49687285	49687363	49687478
8	ARRDC1	chr9	137613614	137614214	137613614	137613769	137614031	137614214
9	NPHP4	chr1	5862810	5864033	5862810	5863405	5863889	5864033

### Sheet: RI_included
	Gene Symbol	Chromosome	riExonStart_0base	riExonEnd	upstreamES	upstreamEE	downstreamES	downstreamEE
1	DGKA	chr12	55952340	55952932	55952340	55952431	55952733	55952932
2	SNHG1	chr11	62852810	62853115	62852810	62852993	62853074	62853115
3	CDK11A	chr1	1704222	1704655	1704222	1704344	1704549	1704655
4	RREB1	chr6	7181123	7182082	7181123	7181246	7181869	7182082
5	LEMD3	chr12	65245668	65245939	65245668	65245774	65245860	65245939
6	AASS	chr7	122098744	122101680	122098744	122098866	122101620	122101680

### Sheet: A3SS_excluded
	Gene Symbol	Chromosome	longExonStart_0base	longExonEnd	shortES	shortEE	flankingES	flankingEE
1	ZMYM6	chr1	34986164	34990311	34986164	34988935	34992233	34992387
2	CELF1	chr11	47478876	47478952	47478876	47478940	47482694	47482856
3	CUX1	chr7	102196633	102197305	102196939	102197305	102195506	102195603
4	PQBP1	chrX	48902232	48902795	48902731	48902795	48901929	48902042
5	NICN1	chr3	49424948	49425146	49424948	49425053	49425366	49425438
6	KANSL3	chr2	96631311	96631543	96631311	96631482	96636920	96637185
7	ADPGK	chr15	72751368	72752895	72751368	72752892	72755555	72755654
8	CHD8	chr14	21400150	21400331	21400150	21400307	21400412	21400612

### Sheet: A3SS_included
	Gene Symbol	Chromosome	longExonStart_0base	longExonEnd	shortES	shortEE	flankingES	flankingEE
1	BBS2	chr16	56498436	56498693	56498436	56498568	56499777	56499907
2	ADAM17	chr2	9521202	9521321	9521202	9521316	9523248	9523338
3	WDR11	chr10	120905875	120906855	120906775	120906855	120905318	120905416
4	ITGA7	chr12	55696898	55697068	55696898	55697050	55697215	55697277
5	DMTF1	chr7	87182016	87182337	87182055	87182337	87181308	87181341
6	KCTD10	chr12	109457991	109458081	109457991	109458078	109460635	109460805
7	PPARA	chr22	46198341	46198591	46198344	46198591	46151887	46151970

### Sheet: A5SS_excluded
	Gene Symbol	Chromosome	longExonStart_0base	longExonEnd	shortES	shortEE	flankingES	flankingEE
1	MTMR2	chr11	95923620	95923864	95923691	95923864	95888155	95888261
2	THUMPD3-AS1	chr3	9391426	9391826	9391678	9391826	9388873	9390497
3	THUMPD3-AS1	chr3	9390884	9391826	9391678	9391826	9390289	9390497

### Sheet: A5SS_included
	Gene Symbol	Chromosome	longExonStart_0base	longExonEnd	shortES	shortEE	flankingES	flankingEE
1	PRANCR	chr12	70243065	70243376	70243311	70243376	70242796	70242893
2	AOC2	chr17	42849085	42849371	42849085	42849290	42849600	42849730
3	ARHGEF40	chr14	21075331	21075765	21075331	21075499	21076359	21076456
4	RNF146	chr6	127266882	127267095	127266882	127266925	127280230	127280340
5	CCDC18-AS1	chr1	93345539	93345846	93345723	93345846	93340457	93340510

### Sheet: MXE_excluded
	Gene Symbol	Chromosome	1stExonStart_0base	1stExonEnd	2ndExonStart_0base	2ndExonEnd	upstreamES	upstreamEE	downstreamES	downstreamEE
1	CPLANE1	chr5	37243012	37243119	37244374	37244607	37239712	37239869	37245478	37245598

### Sheet: MXE_included
	Gene Symbol	Chromosome	1stExonStart_0base	1stExonEnd	2ndExonStart_0base	2ndExonEnd	upstreamES	upstreamEE	downstreamES	downstreamEE
1	HLCS	chr21	36946008	36946154	36947332	36948287	36938831	36938994	36962035	36962170
