## Supplementary Table S7 for "Combinatorial phosphorylation on CTD of RNA polymerase II selectively controls transcription and export of protein-coding mRNAs"

### Sheet: Primer sequences
Genes	Forward (5’-3’)	Reverse (5’-3’)	Product size, bp	PCR protocol
GAPDH	AGATCATCAGCAATGCCTCC	ATGGACTGTGGTCATGAGTC	104	START
POLA1	CTGAATTTGCTGGCGATGATG	TCAAACTCCATTGCCCCTGA	73	I. 95 C for 2 min;
THOC2	TCTACCGAAGAGTTGGAGTTC	ATGGGATCGTGAGAAAGGTG	160	II.
ID3	AAGGAGCTTTTGCCACTGAC	TGAGCACCAGGTTTAGTCTC	184	1. 95 C for 10 s;
BEX1	CCAGGAGTAATGGAGTCCAA	ATTCACCAGCATCCAAAGGG	136	2. 55 C for 45 s;
CPT1C	GCGTCCAATTATGTCAGTGAC	TCACCATCAGCGGATTTCG	70	+Plate read
PDGFB	ATCGAGATTGTGCGGAAGAAG	AATGGTCACCCGAGTTTGG	165	(40 cycles)
RUNDC3A	TTCACGCAGAGCTACGACTA	TTGTGCCACTTGCTGTACCA	140	III. Melt Curve 65 to 95 C, increment 0.5 C for 5 s
KCNG1	CAGATGTGCCACAACGTCTT	CCAGCAGCGTGATGTAGTAG	166	+Plate read
SREBF2	AGACGCCAAGATGCACAAGT	CCAGCTTCAGCACCATGTTC	110
PSEN1	GCAGAAAGCACAGAAAGGGA	AGCGAGGATACTGCTGGAAA	162	END
PTPRM	GACCTCCTGGATCAGTACAA	CATGGAACGTCTTGGCTTTG	121
				Final primer concentration 200 nM
